# Identification of a native Type I Secretion System cargo in *Zymomonas mobilis* and its application for extracellular enzyme secretion

**DOI:** 10.64898/2026.05.28.728472

**Authors:** Melissa Poma, Jose L. Munoz-Munoz, Ciarán L. Kelly

## Abstract

Engineering the ethanologenic Gram-negative bacterium *Z. mobilis* for the secretion of hydrolytic enzymes is a key step towards establishing a biofuel cell factory that uses complex waste material as feedstock. Secretion strategies in *Z. mobilis* have exclusively relied on signal peptides, which limit protein transport to the periplasm. To achieve single-step secretion across the *Z. mobilis* double-layered membrane, we sought to identify a native Type I Secretion System (T1SS) tag for fusion to proteins of interest. While a T1SS operon had been identified in the *Z. mobilis* genome, its native cargo had remained unknown and the use of T1SS secretion tags had so far been unexplored. Here, bioinformatic analysis identified the Major Intrinsic Protein (MIP) as a putative T1SS cargo, and its role validated through fusion of C-terminal sequences of two lengths (61 and 141 amino acids) to a heterologous β-galactosidase from *Bacteroides thetaiotaomicron*, expressed in *Z. mobilis*. The 141 amino acid tag, including two RTX domains, resulted in significantly higher secretion efficiency than the 61 amino acid tag lacking RTX repeats, consistent with the established role of RTX domains in preventing premature cytoplasmic folding, thus improving secretion. As extracellular secretion of hydrolytic enzymes has remained a major bottleneck in the development of *Z. mobilis* as a sustainable cell factory, the identification of a native T1SS secretion tag directly addresses this limitation, introducing a novel tool for enzyme delivery.
