## Supplementary material for "Identification of a native Type I Secretion System cargo in *Zymomonas mobilis* and its application for extracellular enzyme secretion": Table S1

### Sheet: Sheet2
Scientific Name			Bit score	E value	Accession		bit score	E-value		bit score	E-value		bit score	E-value		bit score	E-value		bit score	E-value		bit score	E-value		bit score	E-value		bit score	E-value
Select seq ref|WP_279088178.1|	type I secretion C-terminal target domain-containing protein [Bartonella apis]	Bartonella apis	62.8	3e-10	WP_279088178.1	TISS	62.8	3e-10	Ig-like	65.1	5e-10	FG-GAP-	64.7	8e-10	VCSB	62.4	4e-09	ribosomal protein S11	62.4	4e-09	BapA	57.4	3e-07	hypothetical protein	62.4	5e-09	S-layer	59.7	4e-08
Select seq ref|WP_042556166.1|	Ig-like domain repeat protein [Pseudomonas fulva]	Pseudomonas fulva	65.1	5e-10	WP_042556166.1		63.2	3e-09		65.1	5e-10		64.3	9e-10		61.6	8e-09								59.7	4e-08		59.7	5e-08
Select seq ref|WP_279090433.1|	Ig-like domain-containing protein [Bartonella apis]	Bartonella apis	65.1	5e-10	WP_279090433.1		61.2	8e-09		65.1	6e-10		62.4	5e-09		61.2	1e-08								61.2	1e-08
Select seq ref|WP_285403610.1|	Ig-like domain-containing protein [Pseudomonas sp. MEJ086]	Pseudomonas sp. MEJ086	65.1	6e-10	WP_285403610.1		61.6	9e-09		64.7	7e-10		62	7e-09		61.2	1e-08
Select seq ref|WP_143238633.1|	Ig-like domain-containing protein [Bartonella apis]	Bartonella apis	64.7	7e-10	WP_143238633.1		61.6	9e-09		63.9	1e-09		60.8	2e-08		61.2	1e-08
Select seq ref|WP_279059456.1|	FG-GAP-like repeat-containing protein [Bartonella apis]	Bartonella apis	64.7	8e-10	WP_279059456.1		61.6	9e-09		63.2	3e-09		57.8	2e-07
Select seq ref|WP_143238856.1|	FG-GAP-like repeat-containing protein [Bartonella apis]	Bartonella apis	64.3	9e-10	WP_143238856.1		61.6	9e-09		63.2	3e-09		57	4e-07
Select seq gb|MCT6871296.1|	Ig-like domain-containing protein [Bartonella sp.]	Bartonella sp.	63.9	1e-09	MCT6871296.1		61.6	1e-08		62.8	3e-09
Select seq emb|SHM21043.1|	type I secretion C-terminal target domain (VC_A0849 subclass) [Halomonas cupida]	Halomonas cupida	63.2	3e-09	SHM21043.1		58.9	2e-08		62.8	3e-09
Select seq ref|WP_198226633.1|	Ig-like domain-containing protein [Bartonella]	Bartonella	63.2	3e-09	WP_198226633.1		59.3	3e-08		62.8	3e-09
Select seq ref|WP_075869092.1|	Ig-like domain-containing protein [Bartonella apis]	Bartonella apis	63.2	3e-09	WP_075869092.1		59.3	3e-08		62.8	3e-09
Select seq ref|WP_146950993.1|	Ig-like domain-containing protein [Halomonas cupida]	Halomonas cupida	62.8	3e-09	WP_146950993.1					62.8	4e-09
Select seq ref|WP_143166299.1|	Ig-like domain-containing protein [Halomonas cupida]	Halomonas cupida	62.8	3e-09	WP_143166299.1					62.4	4e-09
Select seq ref|WP_279059447.1|	Ig-like domain-containing protein [Bartonella apis]	Bartonella apis	62.8	3e-09	WP_279059447.1					62.4	4e-09
Select seq ref|WP_278954871.1|	Ig-like domain-containing protein [Bartonella apis]	Bartonella apis	62.8	3e-09	WP_278954871.1					62.4	4e-09
Select seq ref|WP_258351429.1|	Ig-like domain-containing protein [Variovorax paradoxus]	Variovorax paradoxus	62.8	4e-09	WP_258351429.1					62.4	4e-09
Select seq ref|WP_295985662.1|	Ig-like domain-containing protein [uncultured Variovorax sp.]	uncultured Variovorax sp.	62.4	4e-09	WP_295985662.1					62.4	4e-09
Select seq ref|WP_210326767.1|	Ig-like domain-containing protein [Bartonella sp. W8167]	Bartonella sp. W8167	62.4	4e-09	WP_210326767.1					62.4	4e-09
Select seq gb|MBI0168537.1|	VCBS repeat-containing protein [Bartonella sp. W8167]	Bartonella sp. W8167	62.4	4e-09	MBI0168537.1					62.4	5e-09
Select seq gb|MET3393565.1|	ribosomal protein S11 [Variovorax sp. 1140]	Variovorax sp. 1140	62.4	4e-09	MET3393565.1					62.4	5e-09
Select seq ref|WP_295735757.1|	Ig-like domain-containing protein [uncultured Bartonella sp.]	uncultured Bartonella sp.	62.4	4e-09	WP_295735757.1					62.4	5e-09
Select seq ref|WP_354424119.1|	Ig-like domain-containing protein [Variovorax sp. 1140]	Variovorax sp. 1140	62.4	4e-09	WP_354424119.1					62.4	5e-09
Select seq ref|WP_354326414.1|	Ig-like domain-containing protein [unclassified Variovorax]	unclassified Variovorax	62.4	4e-09	WP_354326414.1					62.4	5e-09
Select seq ref|WP_019658315.1|	Ig-like domain repeat protein [Variovorax paradoxus]	Variovorax paradoxus	62.4	4e-09	WP_019658315.1					62.4	5e-09
Select seq ref|WP_184604965.1|	Ig-like domain-containing protein [Variovorax sp. BK613]	Variovorax sp. BK613	62.4	5e-09	WP_184604965.1					62.4	5e-09
Select seq ref|WP_279101155.1|	Ig-like domain-containing protein [Bartonella apis]	Bartonella apis	62.4	5e-09	WP_279101155.1					62.4	5e-09
Select seq ref|WP_279100964.1|	Ig-like domain-containing protein [Bartonella apis]	Bartonella apis	62.4	5e-09	WP_279100964.1					62	5e-09
Select seq ref|WP_198215818.1|	Ig-like domain-containing protein [Bartonella apis]	Bartonella apis	62.4	5e-09	WP_198215818.1					62	6e-09
Select seq ref|WP_166067477.1|	Ig-like domain-containing protein [Diaphorobacter sp. HDW4B]	Diaphorobacter sp. HDW4B	62.4	5e-09	WP_166067477.1					62	6e-09
Select seq ref|WP_354410998.1|	Ig-like domain-containing protein [Variovorax sp. 1133]	Variovorax sp. 1133	62.4	5e-09	WP_354410998.1					62	6e-09
Select seq ref|WP_198246430.1|	Ig-like domain-containing protein [Bartonella apihabitans]	Bartonella apihabitans	62.4	5e-09	WP_198246430.1					62	6e-09
Select seq gb|MET3462568.1|	hypothetical protein [Variovorax sp. 1133]	Variovorax sp. 1133	62.4	5e-09	MET3462568.1					62	6e-09
Select seq ref|WP_303852974.1|	FG-GAP-like repeat-containing protein [Bartonella apis]	Bartonella apis	62.4	5e-09	WP_303852974.1					62	6e-09
Select seq ref|WP_278962864.1|	Ig-like domain-containing protein [Bartonella apis]	Bartonella apis	62.4	5e-09	WP_278962864.1					61.6	8e-09
Select seq ref|WP_187774998.1|	Ig-like domain-containing protein [Halomonas binhaiensis]	Halomonas binhaiensis	62	5e-09	WP_187774998.1					61.2	1e-08
Select seq ref|WP_370541375.1|	Ig-like domain-containing protein [Bartonella sp. W8122]	Bartonella sp. W8122	62	6e-09	WP_370541375.1					61.2	1e-08
Select seq ref|WP_134531262.1|	Ig-like domain-containing protein [Budvicia aquatica]	Budvicia aquatica	62	6e-09	WP_134531262.1					61.2	1e-08
Select seq ref|WP_167627023.1|	Ig-like domain-containing protein [Paraburkholderia caballeronis]	Paraburkholderia caballeronis	62	6e-09	WP_167627023.1					61.2	1e-08
Select seq gb|MBI0002430.1|	VCBS repeat-containing protein [Bartonella sp. W8122]	Bartonella sp. W8122	62	6e-09	MBI0002430.1					61.2	1e-08
Select seq ref|WP_279074127.1|	Ig-like domain-containing protein [Bartonella apis]	Bartonella apis	62	6e-09	WP_279074127.1					61.2	1e-08
Select seq ref|WP_051323440.1|	Ig-like domain-containing protein [Budvicia aquatica]	Budvicia aquatica	62	6e-09	WP_051323440.1					61.2	1e-08
Select seq ref|WP_205423444.1|	Ig-like domain-containing protein [Halomonas binhaiensis]	Halomonas binhaiensis	62	6e-09	WP_205423444.1					61.2	1e-08
Select seq ref|WP_143238811.1|	FG-GAP-like repeat-containing protein [Bartonella apis]	Bartonella apis	62	7e-09	WP_143238811.1					61.2	1e-08
Select seq ref|WP_143061528.1|	type I secretion C-terminal target domain-containing protein [Paraburkholderia caballeronis]	Paraburkholderia caballeronis	62	7e-09	WP_143061528.1					61.2	1e-08
Select seq ref|WP_210326832.1|	Ig-like domain-containing protein [Bartonella]	Bartonella	61.6	8e-09	WP_210326832.1					60.8	2e-08
Select seq ref|WP_134045835.1|	type I secretion C-terminal target domain-containing protein [Paraburkholderia caballeronis]	Paraburkholderia caballeronis	61.6	8e-09	WP_134045835.1					60.8	2e-08
Select seq gb|MBI0170658.1|	VCBS repeat-containing protein [Bartonella sp. W8167]	Bartonella sp. W8167	61.6	8e-09	MBI0170658.1					60.5	2e-08
Select seq ref|WP_146225117.1|	type I secretion C-terminal target domain-containing protein [Paraburkholderia caballeronis]	Paraburkholderia caballeronis	61.2	8e-09	WP_146225117.1					60.5	2e-08
Select seq ref|WP_298703457.1|	type I secretion C-terminal target domain-containing protein [uncultured Variovorax sp.]	uncultured Variovorax sp.	61.6	9e-09	WP_298703457.1					60.5	2e-08
Select seq gb|MDW9912855.1|	type I secretion C-terminal target domain-containing protein [Sinorhizobium meliloti]	Sinorhizobium meliloti	61.6	9e-09	MDW9912855.1					60.1	3e-08
Select seq ref|WP_283957803.1|	type I secretion C-terminal target domain-containing protein [Variovorax sp. 3P27G3]	Variovorax sp. 3P27G3	61.6	9e-09	WP_283957803.1					60.1	3e-08
Select seq gb|MDW9652891.1|	type I secretion C-terminal target domain-containing protein [Sinorhizobium meliloti]	Sinorhizobium meliloti	61.6	9e-09	MDW9652891.1					59.7	4e-08
Select seq ref|WP_125948068.1|	type I secretion C-terminal target domain-containing protein [unclassified Variovorax]	unclassified Variovorax	61.6	1e-08	WP_125948068.1					59.3	6e-08
Select seq ref|WP_246741797.1|	Ig-like domain-containing protein [Bartonella sp. W8122]	Bartonella sp. W8122	61.2	1e-08	WP_246741797.1					59.3	6e-08
Select seq gb|MBI0002192.1|	VCBS repeat-containing protein [Bartonella sp. W8122]	Bartonella sp. W8122	61.2	1e-08	MBI0002192.1					58.9	8e-08
Select seq emb|VFS45238.1|	type I secretion C-terminal target domain (VC_A0849 subclass) [Budvicia aquatica]	Budvicia aquatica	61.2	1e-08	VFS45238.1					58.9	8e-08
Select seq ref|WP_343211321.1|	Ig-like domain-containing protein [Bartonella apihabitans]	Bartonella apihabitans	61.2	1e-08	WP_343211321.1					58.9	9e-08
Select seq ref|WP_078039950.1|	Ig-like domain-containing protein [Bartonella apihabitans]	Bartonella apihabitans	61.2	1e-08	WP_078039950.1					58.5	1e-07
Select seq ref|WP_198245725.1|	Ig-like domain-containing protein [Bartonella apihabitans]	Bartonella apihabitans	61.2	1e-08	WP_198245725.1					58.2	1e-07
Select seq ref|WP_134530876.1|	Ig-like domain-containing protein [Budvicia aquatica]	Budvicia aquatica	61.2	1e-08	WP_134530876.1					58.2	1e-07
Select seq gb|MBI0166345.1|	VCBS repeat-containing protein [Bartonella apihabitans]	Bartonella apihabitans	61.2	1e-08	MBI0166345.1					58.2	1e-07
Select seq ref|WP_282705589.1|	Ig-like domain-containing protein [Budvicia aquatica]	Budvicia aquatica	61.2	1e-08	WP_282705589.1					57.8	2e-07
Select seq ref|WP_373875646.1|	Ig-like domain-containing protein [Budvicia aquatica]	Budvicia aquatica	61.2	1e-08	WP_373875646.1					57.8	2e-07
Select seq dbj|GKX52164.1|	hypothetical protein SOASR029_24730 [Budvicia aquatica]	Budvicia aquatica	61.2	1e-08	GKX52164.1					57.4	3e-07
Select seq ref|WP_279111538.1|	Ig-like domain-containing protein [Bartonella apis]	Bartonella apis	61.2	1e-08	WP_279111538.1					57.4	3e-07
Select seq ref|WP_099044298.1|	Ig-like domain-containing protein [Budvicia aquatica]	Budvicia aquatica	61.2	1e-08	WP_099044298.1
Select seq gb|MBI0168531.1|	VCBS repeat-containing protein [Bartonella apihabitans]	Bartonella apihabitans	61.2	1e-08	MBI0168531.1
Select seq ref|WP_343211370.1|	Ig-like domain-containing protein [Bartonella apihabitans]	Bartonella apihabitans	61.2	1e-08	WP_343211370.1
Select seq ref|WP_198222221.1|	FG-GAP-like repeat-containing protein [Bartonella apis]	Bartonella apis	60.8	2e-08	WP_198222221.1
Select seq ref|WP_300315742.1|	Ig-like domain-containing protein [Halomonas sp.]	Halomonas sp.	60.8	2e-08	WP_300315742.1
Select seq ref|WP_179538839.1|	Ig-like domain-containing protein [Pseudomonas]	Pseudomonas	60.8	2e-08	WP_179538839.1
Select seq ref|WP_300314377.1|	Ig-like domain-containing protein [Halomonas sp.]	Halomonas sp.	60.5	2e-08	WP_300314377.1
Select seq gb|UKI10578.1|	Ig-like domain-containing protein [Variovorax paradoxus]	Variovorax paradoxus	60.5	2e-08	UKI10578.1
Select seq ref|WP_272934789.1|	Ig-like domain-containing protein [Variovorax paradoxus]	Variovorax paradoxus	60.5	2e-08	WP_272934789.1
Select seq ref|WP_299100207.1|	type I secretion C-terminal target domain-containing protein [uncultured Variovorax sp.]	uncultured Variovorax sp.	58.9	2e-08	WP_299100207.1
Select seq ref|WP_124965785.1|	Ig-like domain-containing protein [Trabulsiella odontotermitis]	Trabulsiella odontotermitis	60.1	3e-08	WP_124965785.1
Select seq ref|WP_295174204.1|	type I secretion C-terminal target domain-containing protein [unclassified Variovorax]	unclassified Variovorax	59.3	3e-08	WP_295174204.1
Select seq ref|WP_077972573.1|	Ig-like domain-containing protein [Bartonella apihabitans]	Bartonella apihabitans	60.1	3e-08	WP_077972573.1
Select seq ref|WP_295185548.1|	type I secretion C-terminal target domain-containing protein [Variovorax sp.]	Variovorax sp.	59.3	3e-08	WP_295185548.1
Select seq ref|WP_143047782.1|	Ig-like domain-containing protein [Variovorax sp. YR266]	Variovorax sp. YR266	59.7	4e-08	WP_143047782.1
Select seq ref|WP_134167022.1|	type I secretion C-terminal target domain-containing protein [Paraburkholderia caballeronis]	Paraburkholderia caballeronis	59.3	4e-08	WP_134167022.1
Select seq gb|KWT64832.1|	hypothetical protein APV28_4973 [Comamonas testosteroni]	Comamonas testosteroni	59.7	4e-08	KWT64832.1
Select seq ref|WP_053282954.1|	S-layer family protein [Comamonas testosteroni]	Comamonas testosteroni	59.7	4e-08	WP_053282954.1
Select seq ref|WP_230957884.1|	S-layer family protein [Comamonas testosteroni]	Comamonas testosteroni	59.7	5e-08	WP_230957884.1
Select seq ref|WP_339088931.1|	Ig-like domain-containing protein [Variovorax paradoxus]	Variovorax paradoxus	59.3	6e-08	WP_339088931.1
Select seq ref|WP_042554554.1|	Ig-like domain repeat protein [Pseudomonas]	Pseudomonas	59.3	6e-08	WP_042554554.1
Select seq ref|WP_198241035.1|	Ig-like domain-containing protein [Bartonella]	Bartonella	58.9	8e-08	WP_198241035.1
Select seq ref|WP_198231591.1|	Ig-like domain-containing protein [Bartonella choladocola]	Bartonella choladocola	58.9	8e-08	WP_198231591.1
Select seq ref|WP_077993548.1|	Ig-like domain-containing protein [Bartonella choladocola]	Bartonella choladocola	58.9	9e-08	WP_077993548.1
Select seq ref|WP_301509084.1|	Ig-like domain-containing protein [Variovorax sp. CAN15]	Variovorax sp. CAN15	58.5	1e-07	WP_301509084.1
Select seq ref|WP_325510111.1|	Ig-like domain-containing protein [Pseudomonas sp.]	Pseudomonas sp.	58.2	1e-07	WP_325510111.1
Select seq ref|WP_295895727.1|	Ig-like domain-containing protein [uncultured Bartonella sp.]	uncultured Bartonella sp.	58.2	1e-07	WP_295895727.1
Select seq ref|WP_297326574.1|	Ig-like domain-containing protein [uncultured Bartonella sp.]	uncultured Bartonella sp.	58.2	1e-07	WP_297326574.1
Select seq gb|MDR2240442.1|	FG-GAP-like repeat-containing protein [Zoogloeaceae bacterium]	Zoogloeaceae bacterium	57.8	2e-07	MDR2240442.1
Select seq ref|WP_038635469.1|	Ig-like domain-containing protein [Pseudomonas chlororaphis]	Pseudomonas chlororaphis	57.8	2e-07	WP_038635469.1
Select seq ref|WP_198255596.1|	Ig-like domain-containing protein [Bartonella sp. M0177]	Bartonella sp. M0177	57.8	2e-07	WP_198255596.1
Select seq ref|WP_228529625.1|	Ig-like domain-containing protein [Diaphorobacter caeni]	Diaphorobacter caeni	57.4	3e-07	WP_228529625.1
Select seq gb|MBF5003946.1|	BapA prefix-like domain-containing protein [Diaphorobacter caeni]	Diaphorobacter caeni	57.4	3e-07	MBF5003946.1
Select seq ref|WP_149286350.1|	Ig-like domain-containing protein [Halomonas binhaiensis]	Halomonas binhaiensis	57.4	3e-07	WP_149286350.1
Select seq gb|MCL1962652.1|	FG-GAP-like repeat-containing protein [Desulfovibrionaceae bacterium]	Desulfovibrionaceae bacterium	57	4e-07	MCL1962652.1
