## Supplementary material for "Identification of a native Type I Secretion System cargo in *Zymomonas mobilis* and its application for extracellular enzyme secretion": Table S2

### Sheet: Sheet1
		protein name	E-value		Bit-score			TISS	Big-13	Big-6	UC	haemolysin	SD
1	A0A484ZMP5-F1	Big_13 domain-containing protein UA=A0A484ZMP5 UI=A0A484ZMP5_9GAMM OS=Budvicia aquat	6.1e-14	6.1e-14	62.4	54		6.9e-14	6.1e-14	3.9e-06	1.2e-10	8.4e-09	0.00012
2	A0A1M7GY54-F1	Type I secretion C-terminal target domain (VC_A0849 subclass) UA=A0A1M7GY54 UI=A0A1M	6.9e-14	6.9e-14	62.3	54		3.8e-12	0.00073	5.7e-06	2.2e-10	5.2e-05	0.00023
3	A0A377M0Q0-F1	Type 1 secretion target domain-containng protein UA=A0A377M0Q0 UI=A0A377M0Q0_ENTCL O	3.8e-12	1e-11	55.4	53		4.2e-11			3.1e-10	0.00096
4	A0A3R9ZAH8-F1	Type I secretion C-terminal target domain-containing protein UA=A0A3R9ZAH8 UI=A0A3R9	4.2e-11	4.2e-11	53.4	55		6e-11			1.8e-09
5	A0A156HR89-F1	Type 1 secretion target domain-containng protein UA=A0A156HR89 UI=A0A156HR89_9ENTR O	6e-11	6e-11	52.9	52		8e-11			1.6e-08
6	A0A1M7LQY6-F1	Type I secretion C-terminal target domain (VC_A0849 subclass) UA=A0A1M7LQY6 UI=A0A1M	8e-11	4e-10	50.2	53		1.7e-10			2.7e-08
7	A0A4Q2QNX2-F1	Uncharacterized protein UA=A0A4Q2QNX2 UI=A0A4Q2QNX2_9ENTR OS=Enterobacter cloacae co	1.2e-10	1.2e-10	51.9	59		1.2e-09			2.9e-08
8	A0A844UT53-F1	Type I secretion C-terminal target domain-containing protein UA=A0A844UT53 UI=A0A844	1.7e-10	1.7e-10	51.4	52		4.2e-09			3.3e-08
9	A0A7J6YXP6-F1	Uncharacterized protein UA=A0A7J6YXP6 UI=A0A7J6YXP6_9COLE OS=Abscondita terminalis O	2.2e-10	2.2e-10	51.1	51		7.2e-08			1.4e-07
10	A0A833U9J6-F1	Uncharacterized protein UA=A0A833U9J6 UI=A0A833U9J6_ACIBZ OS=Acinetobacter berezinia	3.1e-10	3.1e-10	50.6	52		3.5e-07			1.9e-07
11	A0A143GDB9-F1	T1SS secreted agglutinin RTX UA=A0A143GDB9 UI=A0A143GDB9_9PSED OS=Pseudomonas yamano	1.2e-09	1.2e-09	48.6	58		8.6e-07			2e-07
12	A0A1Z9YYD9-F1	Uncharacterized protein UA=A0A1Z9YYD9 UI=A0A1Z9YYD9_9GAMM OS=Acinetobacter populi OX	1.8e-09	1.8e-09	48.2	52		1.3e-06			2.3e-07
13	A0A2N8AKH8-F1	Type I secretion target UA=A0A2N8AKH8 UI=A0A2N8AKH8_9PSED OS=Pseudomonas sp. FW306-2	4.2e-09	4.2e-09	47	60		1.5e-06			3.3e-07
14	W1XAT8-F1	Hemolysin-type calcium-binding region UA=W1XAT8 UI=W1XAT8_ECOLX OS=Escherichia coli	8.4e-09	8.4e-09	46	54		1.8e-06			8.1e-07
15	E8NHC9-F1	Uncharacterized protein UA=E8NHC9 UI=E8NHC9_LEIIN OS=Leishmania infantum OX=5671 GN=	1.6e-08	110	13.5	40		2.3e-06			1.1e-06
16	S3TVY0-F1	Uncharacterized protein UA=S3TVY0 UI=S3TVY0_ACIBA OS=Acinetobacter baumannii NIPH 41	2.7e-08	2.9e-08	44.3	57		4.6e-06			3.5e-06
17	A0A644ZRF1-F1	Uncharacterized protein UA=A0A644ZRF1 UI=A0A644ZRF1_9ZZZZ OS=bioreactor metagenome O	2.9e-08	3.6e-08	44	48		7.4e-06			3.8e-06
18	A0A084A304-F1	Uncharacterized protein UA=A0A084A304 UI=A0A084A304_9GAMM OS=Serratia sp. DD3 OX=141	3.3e-08	5e-05	33.9	58		1.9e-05			7.3e-06
19	A0A4Q7BQL3-F1	Type I secretion C-terminal target domain-containing protein UA=A0A4Q7BQL3 UI=A0A4Q7	7.2e-08	7.2e-08	43	58		3.6e-05			1.5e-05
20	A0A6N2XHR1-F1	Uncharacterized protein UA=A0A6N2XHR1 UI=A0A6N2XHR1_CITAM OS=Citrobacter amalonaticu	1.4e-07	1.4e-07	42.1	52		3.8e-05			2e-05
21	S3TH02-F1	Uncharacterized protein UA=S3TH02 UI=S3TH02_9GAMM OS=Acinetobacter colistiniresisten	1.9e-07	5.6e-07	40.1	55		4.9e-05			2.8e-05
22	V2V133-F1	Uncharacterized protein UA=V2V133 UI=V2V133_9GAMM OS=Acinetobacter tjernbergiae DSM	2e-07	2e-07	41.6	55		7.9e-05			5e-05
23	A0A411WFZ2-F1	Uncharacterized protein UA=A0A411WFZ2 UI=A0A411WFZ2_9GAMM OS=Jinshanibacter zhutongy	2.3e-07	9e-07	39.5	58		0.00038			5.6e-05
24	A0A3E1HQD4-F1	Uncharacterized protein UA=A0A3E1HQD4 UI=A0A3E1HQD4_9PSED OS=Pseudomonas sp. GL93 OX	3.3e-07	3.3e-07	40.9	51		0.00048			5.7e-05
25	A0A2S4T5R9-F1	Type I secretion C-terminal target domain-containing protein UA=A0A2S4T5R9 UI=A0A2S4	3.5e-07	3.5e-07	40.8	59					6.9e-05
26	A0A837R1S2-F1	Uncharacterized protein UA=A0A837R1S2 UI=A0A837R1S2_ACIPI OS=Acinetobacter pittii OX	8.1e-07	8.1e-07	39.6	58					0.00015
27	A0A4Q7BLP2-F1	Type I secretion C-terminal target domain-containing protein UA=A0A4Q7BLP2 UI=A0A4Q7	8.6e-07	8.6e-07	39.5	53					0.00021
28	A0A0A2W5E3-F1	Uncharacterized protein UA=A0A0A2W5E3 UI=A0A0A2W5E3_BEABA OS=Beauveria bassiana D1-5	1.1e-06	1.1e-06	39.2	55
29	A0A6I4IHW6-F1	Type I secretion C-terminal target domain-containing protein UA=A0A6I4IHW6 UI=A0A6I4	1.3e-06	8.3e-06	36.4	59
30	A0A7Z2BZB9-F1	Type I secretion C-terminal target domain-containing protein UA=A0A7Z2BZB9 UI=A0A7Z2	1.5e-06	1.5e-06	38.8	59
31	A0A454TVE0-F1	Type I secretion C-terminal target domain-containing protein UA=A0A454TVE0 UI=A0A454	1.8e-06	1.8e-06	38.6	48
32	A0A022J4Y5-F1	Type I secretion C-terminal target domain protein UA=A0A022J4Y5 UI=A0A022J4Y5_9GAMM	2.3e-06	9.2e-06	36.3	58
33	N9GEX6-F1	Uncharacterized protein UA=N9GEX6 UI=N9GEX6_ACIHA OS=Acinetobacter haemolyticus CIP	3.5e-06	3.5e-06	37.6	56
34	A0A1S8CZG3-F1	Uncharacterized protein UA=A0A1S8CZG3 UI=A0A1S8CZG3_9GAMM OS=Alkanindiges hydrocarbo	3.8e-06	3.8e-06	37.5	57
35	A0A3F3LBS3-F1	Big_6 domain-containing protein UA=A0A3F3LBS3 UI=A0A3F3LBS3_9GAMM OS=Acinetobacter u	3.9e-06	3.9e-06	37.4	55
36	A0A740R5W9-F1	Type I secretion C-terminal target domain-containing protein UA=A0A740R5W9 UI=A0A740	4.6e-06	4.6e-06	37.2	57
37	N8ZKY8-F1	Big_6 domain-containing protein UA=N8ZKY8 UI=N8ZKY8_9GAMM OS=Acinetobacter gerneri D	5.7e-06	5.8e-05	33.7	56
38	G5RZ98-F1	Large repetitive protein UA=G5RZ98 UI=G5RZ98_SALET OS=Salmonella enterica subsp. ent	6.4e-06	6.4e-06	36.8	57
39	A0A1T1GX00-F1	Uncharacterized protein UA=A0A1T1GX00 UI=A0A1T1GX00_9GAMM OS=Acinetobacter sp. ANC 5	7.3e-06	9.4e-06	36.2	55
40	A0A4V1U3I3-F1	Type I secretion C-terminal target domain-containing protein UA=A0A4V1U3I3 UI=A0A4V1	7.4e-06	7.4e-06	36.6	53
41	A0A2T3C891-F1	Uncharacterized protein UA=A0A2T3C891 UI=A0A2T3C891_9ENTR OS=Enterobacter sp. FS01 O	1.5e-05	1.5e-05	35.5	50
42	A0A3B7LVK2-F1	Type I secretion C-terminal target domain-containing protein UA=A0A3B7LVK2 UI=A0A3B7	1.9e-05	5.2e-05	33.8	55
43	V2VR34-F1	Uncharacterized protein UA=V2VR34 UI=V2VR34_9GAMM OS=Acinetobacter brisouii CIP 1103	2e-05	2e-05	35.2	59
44	A0A6F8TH74-F1	Uncharacterized protein UA=A0A6F8TH74 UI=A0A6F8TH74_ACIBA OS=Acinetobacter baumannii	2.8e-05	0.00024	31.7	54
45	A0A4U9IF63-F1	Type I secretion C-terminal target domain (VC_A0849 subclass) UA=A0A4U9IF63 UI=A0A4U	3.6e-05	3.6e-05	34.3	50
46	A0A6B2MM86-F1	Type I secretion C-terminal target domain-containing protein UA=A0A6B2MM86 UI=A0A6B2	3.8e-05	3.8e-05	34.3	55
47	A0A7W2X0H6-F1	Type I secretion C-terminal target domain-containing protein UA=A0A7W2X0H6 UI=A0A7W2	4.9e-05	4.9e-05	33.9	44
48	V7IPF2-F1	Uncharacterized protein UA=V7IPF2 UI=V7IPF2_SALET OS=Salmonella enterica subsp. ente	5e-05	5.1e-05	33.9	38
49	A0A5P3MF33-F1	Hemolysin-type calcium-binding repeat family protein UA=A0A5P3MF33 UI=A0A5P3MF33_ACI	5.2e-05	5.2e-05	33.8	54
50	A0A2J4V2U5-F1	Uncharacterized protein UA=A0A2J4V2U5 UI=A0A2J4V2U5_9ENTR OS=Klebsiella michiganensi	5.6e-05	5.6e-05	33.7	45
51	A0A0J8YEE5-F1	Uncharacterized protein UA=A0A0J8YEE5 UI=A0A0J8YEE5_9GAMM OS=bacteria symbiont BFo2	5.7e-05	5.7e-05	33.7	52
52	A0A2J4PXB4-F1	Uncharacterized protein UA=A0A2J4PXB4 UI=A0A2J4PXB4_9ENTR OS=Klebsiella michiganensi	6.9e-05	7.2e-05	33.4	44
53	A0A6G8S2F8-F1	Type I secretion C-terminal target domain-containing protein UA=A0A6G8S2F8 UI=A0A6G8	7.9e-05	0.00025	31.7	55
54	A0A7H4N2E3-F1	SD repeat-containing cell surface protein UA=A0A7H4N2E3 UI=A0A7H4N2E3_9ENTR OS=Klebs	0.00012	0.00012	32.7	44
55	A0A0Q4MSB0-F1	Uncharacterized protein UA=A0A0Q4MSB0 UI=A0A0Q4MSB0_9GAMM OS=Erwinia sp. Leaf53 OX=1	0.00015	0.00015	32.4	47
56	N9FSJ4-F1	Uncharacterized protein UA=N9FSJ4 UI=N9FSJ4_9GAMM OS=Acinetobacter beijerinckii CIP	0.00021	0.00021	31.9	55
57	A0A7H4P6T0-F1	SD repeat-containing cell surface protein UA=A0A7H4P6T0 UI=A0A7H4P6T0_9ENTR OS=Klebs	0.00023	0.00024	31.7	30
58	A0A2X5NFU0-F1	Type I secretion C-terminal target domain (VC_A0849 subclass) UA=A0A2X5NFU0 UI=A0A2X	0.00038	0.00038	31.1	45
59	A0A4Q7BVD8-F1	Type I secretion C-terminal target domain-containing protein UA=A0A4Q7BVD8 UI=A0A4Q7	0.00048	0.00048	30.8	49
60	A0A1Z9YTJ4-F1	Big_13 domain-containing protein UA=A0A1Z9YTJ4 UI=A0A1Z9YTJ4_9GAMM OS=Acinetobacter	0.00073	0.00073	30.2	61
61	A0A085JQJ4-F1	Putative hemagglutinin/hemolysin-related protein UA=A0A085JQJ4 UI=A0A085JQJ4_9GAMM O	0.00096	0.00096	29.8	45

### Sheet: Sheet2
	protein name	E-value		Bit-score			E-value	Bit-score		E-value	Bit-score		E-value	Bit-score		E-value	Bit-score		E-value	Bit-score			Big-6
A0A484ZMP5-F1	Big_13 domain-containing protein UA=A0A484ZMP5 UI=A0A484ZMP5_9GAMM OS=Budvicia aquat	6.1e-14	6.1e-14	62.4	54	TISS	6.9e-14	62.3	haemolysin	8.4e-09	46	SD	0.00012	32.7	UC	1.2e-10	51.9	Big-13	6.1e-14	62.4			3.9e-06	37.4
A0A1M7GY54-F1	Type I secretion C-terminal target domain (VC_A0849 subclass) UA=A0A1M7GY54 UI=A0A1M	6.9e-14	6.9e-14	62.3	54		3.8e-12	55.4		5.2e-05	33.8		0.00023	31.7		2.2e-10	51.1		0.00073	30.2			5.7e-06	33.7
A0A377M0Q0-F1	Type 1 secretion target domain-containng protein UA=A0A377M0Q0 UI=A0A377M0Q0_ENTCL O	3.8e-12	1e-11	55.4	53		4.2e-11	53.4		0.00096	29.8					3.1e-10	50.6
A0A3R9ZAH8-F1	Type I secretion C-terminal target domain-containing protein UA=A0A3R9ZAH8 UI=A0A3R9	4.2e-11	4.2e-11	53.4	55		6e-11	52.9								1.8e-09	48.2
A0A156HR89-F1	Type 1 secretion target domain-containng protein UA=A0A156HR89 UI=A0A156HR89_9ENTR O	6e-11	6e-11	52.9	52		8e-11	50.2								1.6e-08	13.5
A0A1M7LQY6-F1	Type I secretion C-terminal target domain (VC_A0849 subclass) UA=A0A1M7LQY6 UI=A0A1M	8e-11	4e-10	50.2	53		1.7e-10	51.4								2.7e-08	44.3
A0A4Q2QNX2-F1	Uncharacterized protein UA=A0A4Q2QNX2 UI=A0A4Q2QNX2_9ENTR OS=Enterobacter cloacae co	1.2e-10	1.2e-10	51.9	59		1.2e-09	48.6								2.9e-08	44
A0A844UT53-F1	Type I secretion C-terminal target domain-containing protein UA=A0A844UT53 UI=A0A844	1.7e-10	1.7e-10	51.4	52		4.2e-09	47								3.3e-08	33.9
A0A7J6YXP6-F1	Uncharacterized protein UA=A0A7J6YXP6 UI=A0A7J6YXP6_9COLE OS=Abscondita terminalis O	2.2e-10	2.2e-10	51.1	51		7.2e-08	43								1.4e-07	42.1
A0A833U9J6-F1	Uncharacterized protein UA=A0A833U9J6 UI=A0A833U9J6_ACIBZ OS=Acinetobacter berezinia	3.1e-10	3.1e-10	50.6	52		3.5e-07	40.8								1.9e-07	40.1
A0A143GDB9-F1	T1SS secreted agglutinin RTX UA=A0A143GDB9 UI=A0A143GDB9_9PSED OS=Pseudomonas yamano	1.2e-09	1.2e-09	48.6	58		8.6e-07	39.5								2e-07	41.6
A0A1Z9YYD9-F1	Uncharacterized protein UA=A0A1Z9YYD9 UI=A0A1Z9YYD9_9GAMM OS=Acinetobacter populi OX	1.8e-09	1.8e-09	48.2	52		1.3e-06	36.4								2.3e-07	39.5
A0A2N8AKH8-F1	Type I secretion target UA=A0A2N8AKH8 UI=A0A2N8AKH8_9PSED OS=Pseudomonas sp. FW306-2	4.2e-09	4.2e-09	47	60		1.5e-06	38.8								3.3e-07	40.9
W1XAT8-F1	Hemolysin-type calcium-binding region UA=W1XAT8 UI=W1XAT8_ECOLX OS=Escherichia coli	8.4e-09	8.4e-09	46	54		1.8e-06	38.6								8.1e-07	39.6
E8NHC9-F1	Uncharacterized protein UA=E8NHC9 UI=E8NHC9_LEIIN OS=Leishmania infantum OX=5671 GN=	1.6e-08	110	13.5	40		2.3e-06	36.3								1.1e-06	39.2
S3TVY0-F1	Uncharacterized protein UA=S3TVY0 UI=S3TVY0_ACIBA OS=Acinetobacter baumannii NIPH 41	2.7e-08	2.9e-08	44.3	57		4.6e-06	37.2								3.5e-06	37.6
A0A644ZRF1-F1	Uncharacterized protein UA=A0A644ZRF1 UI=A0A644ZRF1_9ZZZZ OS=bioreactor metagenome O	2.9e-08	3.6e-08	44	48		7.4e-06	36.6								3.8e-06	37.5
A0A084A304-F1	Uncharacterized protein UA=A0A084A304 UI=A0A084A304_9GAMM OS=Serratia sp. DD3 OX=141	3.3e-08	5e-05	33.9	58		1.9e-05	33.8								7.3e-06	36.2
A0A4Q7BQL3-F1	Type I secretion C-terminal target domain-containing protein UA=A0A4Q7BQL3 UI=A0A4Q7	7.2e-08	7.2e-08	43	58		3.6e-05	34.3								1.5e-05	35.5
A0A6N2XHR1-F1	Uncharacterized protein UA=A0A6N2XHR1 UI=A0A6N2XHR1_CITAM OS=Citrobacter amalonaticu	1.4e-07	1.4e-07	42.1	52		3.8e-05	34.3								2e-05	35.2
S3TH02-F1	Uncharacterized protein UA=S3TH02 UI=S3TH02_9GAMM OS=Acinetobacter colistiniresisten	1.9e-07	5.6e-07	40.1	55		4.9e-05	33.9								2.8e-05	31.7
V2V133-F1	Uncharacterized protein UA=V2V133 UI=V2V133_9GAMM OS=Acinetobacter tjernbergiae DSM	2e-07	2e-07	41.6	55		7.9e-05	31.7								5e-05	33.9
A0A411WFZ2-F1	Uncharacterized protein UA=A0A411WFZ2 UI=A0A411WFZ2_9GAMM OS=Jinshanibacter zhutongy	2.3e-07	9e-07	39.5	58		0.00038	31.1								5.6e-05	33.7
A0A3E1HQD4-F1	Uncharacterized protein UA=A0A3E1HQD4 UI=A0A3E1HQD4_9PSED OS=Pseudomonas sp. GL93 OX	3.3e-07	3.3e-07	40.9	51		0.00048	30.8								5.7e-05	33.7
A0A2S4T5R9-F1	Type I secretion C-terminal target domain-containing protein UA=A0A2S4T5R9 UI=A0A2S4	3.5e-07	3.5e-07	40.8	59											6.9e-05	33.4
A0A837R1S2-F1	Uncharacterized protein UA=A0A837R1S2 UI=A0A837R1S2_ACIPI OS=Acinetobacter pittii OX	8.1e-07	8.1e-07	39.6	58											0.00015	32.4
A0A4Q7BLP2-F1	Type I secretion C-terminal target domain-containing protein UA=A0A4Q7BLP2 UI=A0A4Q7	8.6e-07	8.6e-07	39.5	53											0.00021	31.9
A0A0A2W5E3-F1	Uncharacterized protein UA=A0A0A2W5E3 UI=A0A0A2W5E3_BEABA OS=Beauveria bassiana D1-5	1.1e-06	1.1e-06	39.2	55
A0A6I4IHW6-F1	Type I secretion C-terminal target domain-containing protein UA=A0A6I4IHW6 UI=A0A6I4	1.3e-06	8.3e-06	36.4	59
A0A7Z2BZB9-F1	Type I secretion C-terminal target domain-containing protein UA=A0A7Z2BZB9 UI=A0A7Z2	1.5e-06	1.5e-06	38.8	59
A0A454TVE0-F1	Type I secretion C-terminal target domain-containing protein UA=A0A454TVE0 UI=A0A454	1.8e-06	1.8e-06	38.6	48					51.9	51.1	50.6	48.2	13.5	44.3	44	33.9	42.1	40.1	41.6	39.5	40.9	39.6	39.2	37.6	37.5	36.2	35.5	35.2	31.7	33.9	33.7	33.7	33.4	32.4	31.9
A0A022J4Y5-F1	Type I secretion C-terminal target domain protein UA=A0A022J4Y5 UI=A0A022J4Y5_9GAMM	2.3e-06	9.2e-06	36.3	58
N9GEX6-F1	Uncharacterized protein UA=N9GEX6 UI=N9GEX6_ACIHA OS=Acinetobacter haemolyticus CIP	3.5e-06	3.5e-06	37.6	56
A0A1S8CZG3-F1	Uncharacterized protein UA=A0A1S8CZG3 UI=A0A1S8CZG3_9GAMM OS=Alkanindiges hydrocarbo	3.8e-06	3.8e-06	37.5	57
A0A3F3LBS3-F1	Big_6 domain-containing protein UA=A0A3F3LBS3 UI=A0A3F3LBS3_9GAMM OS=Acinetobacter u	3.9e-06	3.9e-06	37.4	55
A0A740R5W9-F1	Type I secretion C-terminal target domain-containing protein UA=A0A740R5W9 UI=A0A740	4.6e-06	4.6e-06	37.2	57
N8ZKY8-F1	Big_6 domain-containing protein UA=N8ZKY8 UI=N8ZKY8_9GAMM OS=Acinetobacter gerneri D	5.7e-06	5.8e-05	33.7	56
G5RZ98-F1	Large repetitive protein UA=G5RZ98 UI=G5RZ98_SALET OS=Salmonella enterica subsp. ent	6.4e-06	6.4e-06	36.8	57
A0A1T1GX00-F1	Uncharacterized protein UA=A0A1T1GX00 UI=A0A1T1GX00_9GAMM OS=Acinetobacter sp. ANC 5	7.3e-06	9.4e-06	36.2	55
A0A4V1U3I3-F1	Type I secretion C-terminal target domain-containing protein UA=A0A4V1U3I3 UI=A0A4V1	7.4e-06	7.4e-06	36.6	53
A0A2T3C891-F1	Uncharacterized protein UA=A0A2T3C891 UI=A0A2T3C891_9ENTR OS=Enterobacter sp. FS01 O	1.5e-05	1.5e-05	35.5	50
A0A3B7LVK2-F1	Type I secretion C-terminal target domain-containing protein UA=A0A3B7LVK2 UI=A0A3B7	1.9e-05	5.2e-05	33.8	55
V2VR34-F1	Uncharacterized protein UA=V2VR34 UI=V2VR34_9GAMM OS=Acinetobacter brisouii CIP 1103	2e-05	2e-05	35.2	59
A0A6F8TH74-F1	Uncharacterized protein UA=A0A6F8TH74 UI=A0A6F8TH74_ACIBA OS=Acinetobacter baumannii	2.8e-05	0.00024	31.7	54
A0A4U9IF63-F1	Type I secretion C-terminal target domain (VC_A0849 subclass) UA=A0A4U9IF63 UI=A0A4U	3.6e-05	3.6e-05	34.3	50
A0A6B2MM86-F1	Type I secretion C-terminal target domain-containing protein UA=A0A6B2MM86 UI=A0A6B2	3.8e-05	3.8e-05	34.3	55
A0A7W2X0H6-F1	Type I secretion C-terminal target domain-containing protein UA=A0A7W2X0H6 UI=A0A7W2	4.9e-05	4.9e-05	33.9	44
V7IPF2-F1	Uncharacterized protein UA=V7IPF2 UI=V7IPF2_SALET OS=Salmonella enterica subsp. ente	5e-05	5.1e-05	33.9	38
A0A5P3MF33-F1	Hemolysin-type calcium-binding repeat family protein UA=A0A5P3MF33 UI=A0A5P3MF33_ACI	5.2e-05	5.2e-05	33.8	54
A0A2J4V2U5-F1	Uncharacterized protein UA=A0A2J4V2U5 UI=A0A2J4V2U5_9ENTR OS=Klebsiella michiganensi	5.6e-05	5.6e-05	33.7	45
A0A0J8YEE5-F1	Uncharacterized protein UA=A0A0J8YEE5 UI=A0A0J8YEE5_9GAMM OS=bacteria symbiont BFo2	5.7e-05	5.7e-05	33.7	52
A0A2J4PXB4-F1	Uncharacterized protein UA=A0A2J4PXB4 UI=A0A2J4PXB4_9ENTR OS=Klebsiella michiganensi	6.9e-05	7.2e-05	33.4	44
A0A6G8S2F8-F1	Type I secretion C-terminal target domain-containing protein UA=A0A6G8S2F8 UI=A0A6G8	7.9e-05	0.00025	31.7	55
A0A7H4N2E3-F1	SD repeat-containing cell surface protein UA=A0A7H4N2E3 UI=A0A7H4N2E3_9ENTR OS=Klebs	0.00012	0.00012	32.7	44
A0A0Q4MSB0-F1	Uncharacterized protein UA=A0A0Q4MSB0 UI=A0A0Q4MSB0_9GAMM OS=Erwinia sp. Leaf53 OX=1	0.00015	0.00015	32.4	47
N9FSJ4-F1	Uncharacterized protein UA=N9FSJ4 UI=N9FSJ4_9GAMM OS=Acinetobacter beijerinckii CIP	0.00021	0.00021	31.9	55
A0A7H4P6T0-F1	SD repeat-containing cell surface protein UA=A0A7H4P6T0 UI=A0A7H4P6T0_9ENTR OS=Klebs	0.00023	0.00024	31.7	30
A0A2X5NFU0-F1	Type I secretion C-terminal target domain (VC_A0849 subclass) UA=A0A2X5NFU0 UI=A0A2X	0.00038	0.00038	31.1	45
A0A4Q7BVD8-F1	Type I secretion C-terminal target domain-containing protein UA=A0A4Q7BVD8 UI=A0A4Q7	0.00048	0.00048	30.8	49
A0A1Z9YTJ4-F1	Big_13 domain-containing protein UA=A0A1Z9YTJ4 UI=A0A1Z9YTJ4_9GAMM OS=Acinetobacter	0.00073	0.00073	30.2	61
A0A085JQJ4-F1	Putative hemagglutinin/hemolysin-related protein UA=A0A085JQJ4 UI=A0A085JQJ4_9GAMM O	0.00096	0.00096	29.8	45
